# Human embryonic tanycyte: heterogeneity and developmental trajectory

**DOI:** 10.1101/2023.01.03.522431

**Authors:** Yuan Li

## Abstract

Disruption of energy homeostasis may cause diseases such as obesity and diabetes that affect millions of people every year. The adult hypothalamic stem cells, tanycytes, play critical roles in helping hypothalamic neurons maintain energy homeostasis, however the developmental trajectory of tanycytes especially in human still awaits to be discovered. In the current study, we for the first time use human embryonic single cell transcriptomics data to distinguish RAX^+^ tanycytes from RAX^+^ neural progenitors, explore human embryonic tanycyte heterogeneity, and unravel their developing trajectories. We found human embryonic tanycytes share similar subtypes with adult rodent tanycytes (α and β). We also discovered that radial glia markers *FABP7* as well as astrocyte marker (e.g. *AQP4*) etc, are characteristics of tanycytes that distinguish them from RAX^+^ neural progenitors, and the α and β tanycytes follow different developmental trajectories. Our study represents a pioneer work on human embryonic tanycytes.
