## Supplementary Table 2 for "Human embryonic tanycyte: heterogeneity and developmental trajectory"

Table S2 Differentially expressed genes between embryonic tanycytes and RAX+ neural progenitors
	p_val	avg_log2FC	pct.1	pct.2	p_val_adj	cluster	gene
CLU	4,83E-102	1,357106065	0,909	0,565	7,72E-98	Tany	CLU
SPARCL1	5,43E-92	1,126592651	0,948	0,561	8,68E-88	Tany	SPARCL1
FABP7	2,73E-88	1,136789683	0,917	0,594	4,37E-84	Tany	FABP7
CRYM	6,26E-88	1,283237954	0,708	0,25	1,00E-83	Tany	CRYM
GPM6B	2,06E-84	1,010724459	0,945	0,67	3,29E-80	Tany	GPM6B
WIF1	8,43E-79	1,242194997	0,654	0,201	1,35E-74	Tany	WIF1
B2M	2,28E-77	0,953576755	0,828	0,504	3,64E-73	Tany	B2M
ITM2C	3,24E-70	0,774208373	0,901	0,645	5,18E-66	Tany	ITM2C
ITM2B	7,58E-69	0,674358762	0,97	0,849	1,21E-64	Tany	ITM2B
SPATS2L	2,74E-68	0,837599272	0,885	0,558	4,39E-64	Tany	SPATS2L
MT3	1,31E-62	0,874347208	0,569	0,169	2,10E-58	Tany	MT3
CST3	1,50E-58	0,745617069	0,828	0,56	2,39E-54	Tany	CST3
FTH1	2,24E-58	0,524746516	0,999	0,999	3,58E-54	Tany	FTH1
HMGN3	1,21E-57	0,607106386	0,944	0,852	1,93E-53	Tany	HMGN3
ARC	2,44E-55	0,929223665	0,554	0,183	3,90E-51	Tany	ARC
FHL1	1,46E-52	0,660913488	0,835	0,539	2,34E-48	Tany	FHL1
PCSK1N	1,51E-51	0,656758474	0,921	0,746	2,41E-47	Tany	PCSK1N
BCAN	8,94E-51	0,689302168	0,567	0,203	1,43E-46	Tany	BCAN
TMEM66	1,65E-50	0,546103124	0,952	0,767	2,64E-46	Tany	TMEM66
S100B	9,41E-50	0,640398234	0,457	0,124	1,51E-45	Tany	S100B
SPARC	1,31E-49	0,534039655	0,968	0,862	2,09E-45	Tany	SPARC
CD59	1,75E-48	0,664703199	0,685	0,381	2,79E-44	Tany	CD59
MGST3	4,26E-48	0,789834456	0,666	0,366	6,81E-44	Tany	MGST3
F3	4,97E-48	0,574577653	0,521	0,177	7,95E-44	Tany	F3
MOXD1	5,03E-46	0,598155013	0,469	0,144	8,05E-42	Tany	MOXD1
PROCR	4,08E-45	0,592024192	0,486	0,166	6,52E-41	Tany	PROCR
PSAP	1,47E-44	0,549619243	0,932	0,718	2,34E-40	Tany	PSAP
TMEM59L	2,36E-44	0,58065777	0,585	0,259	3,78E-40	Tany	TMEM59L
C2orf40	8,00E-44	0,585540993	0,504	0,186	1,28E-39	Tany	C2orf40
LY6H	4,06E-43	0,587223891	0,743	0,429	6,50E-39	Tany	LY6H
NDRG2	1,05E-42	0,573647838	0,586	0,272	1,68E-38	Tany	NDRG2
LGALS1	1,35E-42	0,699008541	0,501	0,189	2,16E-38	Tany	LGALS1
JUN	6,21E-42	0,676754048	0,909	0,751	9,94E-38	Tany	JUN
MT2A	1,10E-41	0,693446453	0,48	0,176	1,76E-37	Tany	MT2A
TSPO	6,83E-41	0,508869701	0,448	0,151	1,09E-36	Tany	TSPO
EDNRB	1,25E-40	0,573852733	0,678	0,36	2,01E-36	Tany	EDNRB
SEPW1	1,37E-40	0,585378537	0,809	0,6	2,19E-36	Tany	SEPW1
EPHX1	9,66E-40	0,516256101	0,441	0,15	1,55E-35	Tany	EPHX1
CD63	1,10E-39	0,533225898	0,909	0,817	1,76E-35	Tany	CD63
SAT1	2,57E-38	0,665398269	0,454	0,166	4,11E-34	Tany	SAT1
SCP2	4,96E-38	0,522622394	0,671	0,39	7,93E-34	Tany	SCP2
IGFBP7	2,37E-36	0,594957511	0,486	0,201	3,78E-32	Tany	IGFBP7
NTRK2	2,71E-35	0,602876841	0,593	0,299	4,33E-31	Tany	NTRK2
JUNB	1,06E-34	0,712225127	0,514	0,24	1,70E-30	Tany	JUNB
ADIRF	4,23E-34	0,503493507	0,287	0,054	6,76E-30	Tany	ADIRF
CXCL14	5,78E-34	1,184328778	0,392	0,135	9,24E-30	Tany	CXCL14
FRZB	7,21E-33	0,724245349	0,637	0,372	1,15E-28	Tany	FRZB
TRDN	7,21E-31	0,549167998	0,373	0,125	1,15E-26	Tany	TRDN
ALDOA	3,92E-30	0,505425306	0,795	0,638	6,26E-26	Tany	ALDOA
RBP1	4,18E-28	0,504375568	0,73	0,517	6,68E-24	Tany	RBP1
IER2	6,11E-28	0,631661414	0,743	0,561	9,77E-24	Tany	IER2
MEST	7,65E-26	0,521387208	0,97	0,92	1,22E-21	Tany	MEST
CALB1	3,87E-23	0,670423598	0,317	0,121	6,19E-19	Tany	CALB1
PTN	1,74E-19	0,952029737	0,8	0,609	2,78E-15	Tany	PTN
NAP1L1	6,70E-85	0,928061708	0,92	0,724	1,07E-80	NP	NAP1L1
HMGA1	1,35E-81	0,86039305	0,538	0,149	2,16E-77	NP	HMGA1
CENPV	6,03E-67	0,855210389	0,658	0,326	9,65E-63	NP	CENPV
CCND1	1,22E-65	1,006265322	0,676	0,34	1,96E-61	NP	CCND1
NPM1	1,77E-58	0,693291466	0,974	0,932	2,83E-54	NP	NPM1
SOX11	5,65E-58	0,776069611	0,632	0,306	9,05E-54	NP	SOX11
HSP90AB1	5,27E-56	0,643655304	0,974	0,954	8,44E-52	NP	HSP90AB1
TMSB15A	2,22E-54	0,757972432	0,653	0,35	3,55E-50	NP	TMSB15A
HNRNPA1	2,04E-52	0,64679953	0,999	0,985	3,27E-48	NP	HNRNPA1
FAM60A	1,85E-51	0,599538204	0,544	0,226	2,97E-47	NP	FAM60A
PEG10	1,78E-50	1,07961325	0,892	0,761	2,84E-46	NP	PEG10
SET	1,92E-49	0,840041632	0,783	0,616	3,07E-45	NP	SET
NASP	1,51E-48	0,723942384	0,683	0,423	2,41E-44	NP	NASP
FST	3,12E-45	0,503622086	0,285	0,056	4,98E-41	NP	FST
SHH	2,40E-43	0,882575211	0,337	0,098	3,84E-39	NP	SHH
SFRP1	6,41E-43	0,672911241	0,583	0,268	1,03E-38	NP	SFRP1
HN1	9,85E-43	0,671543202	0,689	0,444	1,58E-38	NP	HN1
H2AFZ	1,12E-41	0,697360265	0,84	0,693	1,79E-37	NP	H2AFZ
HNRNPD	1,90E-40	0,627237151	0,657	0,433	3,04E-36	NP	HNRNPD
ODC1	1,17E-39	0,659062244	0,68	0,456	1,88E-35	NP	ODC1
PPP1R14B	2,10E-39	0,588087487	0,411	0,165	3,36E-35	NP	PPP1R14B
HMGB1	3,62E-39	0,523483125	0,997	0,994	5,80E-35	NP	HMGB1
EIF4A1	8,31E-39	0,54099213	0,922	0,826	1,33E-34	NP	EIF4A1
DLK1	7,84E-37	0,536331546	0,906	0,666	1,25E-32	NP	DLK1
HMGB3	4,60E-35	0,525300209	0,544	0,298	7,36E-31	NP	HMGB3
NR2F2	3,12E-34	0,74512601	0,272	0,075	4,99E-30	NP	NR2F2
NCL	1,29E-33	0,568569705	0,827	0,708	2,07E-29	NP	NCL
HES6	2,02E-32	0,587621021	0,358	0,136	3,23E-28	NP	HES6
PRKDC	4,32E-32	0,520714515	0,485	0,257	6,92E-28	NP	PRKDC
HNRNPM	7,46E-32	0,562786645	0,743	0,569	1,19E-27	NP	HNRNPM
HNRNPU	7,74E-32	0,53540539	0,738	0,558	1,24E-27	NP	HNRNPU
HNRNPR	1,75E-31	0,524516552	0,767	0,608	2,80E-27	NP	HNRNPR
SNRPB	2,87E-31	0,501635453	0,597	0,369	4,59E-27	NP	SNRPB
FGFBP3	4,37E-31	0,591927629	0,733	0,52	6,99E-27	NP	FGFBP3
POU3F1	4,81E-31	0,746353613	0,328	0,125	7,69E-27	NP	POU3F1
HNRNPA3	4,50E-30	0,513601368	0,765	0,619	7,20E-26	NP	HNRNPA3
RP3-395M20.12	5,82E-30	0,538266572	0,214	0,051	9,31E-26	NP	RP3-395M20.12
H1FX	8,13E-29	0,634446892	0,622	0,436	1,30E-24	NP	H1FX
DEK	1,76E-28	0,563038499	0,711	0,569	2,81E-24	NP	DEK
LINC00461	5,35E-25	0,58239714	0,333	0,149	8,56E-21	NP	LINC00461
EEF1B2	7,11E-25	0,57389778	0,743	0,632	1,14E-20	NP	EEF1B2
JUND	4,55E-24	0,584116137	0,542	0,36	7,28E-20	NP	JUND
TUBA1B	3,17E-21	0,627796599	0,892	0,846	5,07E-17	NP	TUBA1B
MT-ATP6	3,01E-19	0,72605938	0,972	0,986	4,82E-15	NP	MT-ATP6
HES5	7,07E-18	0,868112766	0,283	0,141	1,13E-13	NP	HES5
MT-ND1	9,71E-18	0,632833956	0,878	0,902	1,55E-13	NP	MT-ND1
GNAS	1,55E-17	0,505105175	0,874	0,844	2,49E-13	NP	GNAS
